# Diversity in Chemical Subunits and Linkages: A Key Molecular Determinant of Microbial Richness, Microbiota Interactions, and Substrate Utilization

**DOI:** 10.1101/2024.08.12.607625

**Authors:** Hugh C. McCullough, Hyun-Seob Song, Jennifer M. Auchtung

**Affiliations:** Nebraska Foods for Health Center, University of Nebraska-Lincoln, Lincoln, NE USA; Department of Food Science and Technology, University of Nebraska-Lincoln, Lincoln, NE USA; Department of Biological Systems Engineering, University of Nebraska-Lincoln, Lincoln, NE USA

## Abstract

Dietary fibers play a significant role in shaping the composition and function of microbial communities in the human colon. Our understanding of the specific chemical traits of dietary fibers that influence microbial diversity, interactions, and function remains limited. Towards filling this knowledge gap, we developed a novel measure, termed Chemical Subunits and Linkages (CheSL) Shannon diversity, to characterize the effects of carbohydrate complexity on human fecal bacteria cultured *in vitro* under controlled, continuous flow conditions using media that systematically varied in carbohydrate composition. Our analysis revealed that CheSL Shannon diversity demonstrated a strong Pearson correlation with microbial richness across multiple fecal samples and study designs. Additionally, we observed that microbial communities in media with higher CheSL Shannon diversity scores exhibited greater peptide utilization, and more connected, reproducible structures in computationally inferred microbial interaction networks. Together, these findings demonstrate that CheSL Shannon diversity can be a useful tool to quantify the effects of carbohydrate complexity on microbial diversity, metabolic potential, and interactions. Furthermore, our work highlights how robust and stable community data can be generated by engineering media composition and structure. These studies provide a valuable framework for future research on microbial community interactions and their potential impacts on host health.

**IMPORTANCE:** For the human adult gut microbiota, higher microbial diversity strongly correlates with positive health outcomes. This correlation is likely due to increased community resilience that results from functional redundancy that can occur within diverse communities. While previous studies have shown that dietary fibers influence microbiota composition and function, we lack a complete mechanistic understanding of how differences in the composition of fibers are likely to functionally impact microbiota diversity. To address this need, we developed Chemical Subunits and Linkages (CheSL) Shannon diversity, a novel measure that describes carbohydrate complexity. Using this measure, we were able to correlate changes in carbohydrate complexity with alterations in microbial diversity and interspecies interactions. Overall, these analyses provide new perspectives on dietary optimization strategies to improve human health.
