## Supplementary material for "Diversity in Chemical Subunits and Linkages: A Key Molecular Determinant of Microbial Richness, Microbiota Interactions, and Substrate Utilization": Tables S1 to S2

### Sheet: Table S1_CheSL Calculations
Supplementary Table S1: CheSL Richness, CheSL Shannon Evenness, and CheSL Shannon Diversity calculations for media used in this study.
	Concentrations													Linkage Frequencies
	Carbohydrate (g/L)	B1	NS1	MM1	5MM1	IL1	ILC1	GP1	GM1	AP1	AM1			Polymeric Carbohydrate	Linkage	Linkage Abundance		Monosaccharide	Reference
	Arabinogalactan	0.1	0.1	0.1	0.1	0.1	0.05	0.1	0.1	2	-			Arabinogalactan	Gal tp	0.257		Galactose	Goellner et al. (48)
	Inulin	0.2	0.2	0.2	0.2	0.2	0.05	0.2	0.2	0.2	0.2				Gal 3p	0.049		Galactose
	Soluble starch	0.2	-	0.4	2	1.2	0.05	2	-	0.2	0.2				Gal 6p	0.258		Galactose
	Fructans	-	-	-	-	0.491	-	-	-	-	-				Gal 3,4p	0.01		Galactose
	Cellobiose	0.15	0.15	-	-	-	0.05	0.15	0.15	0.15	0.15				Gal 3,6p	0.289		Galactose
	Maltose	0.15	0.15	-	-	0.006	-	0.15	0.15	0.15	0.15				Ara tf	0.045		Arabinose
	Glucose	0.04	0.04	-	-	0.121	-	0.04	2	0.04	0.04				Ara tp	0.048		Arabinose
	Fructose	-	-	-	-	0.05	0.05	-	-	-	-				Ara 3f	0.044		Arabinose
	Lactose	-	-	-	-	0.005	-	-	-	-	-			Starch - Amylose (25%)	α-(l-4)	0.25		Glucose	Ai and Jane (31)
	Galactose	-	-	-	-	0.018	0.05	-	-	-	1.71			Starch - Amylopectin (75%)	α-(l-4)	0.7125		Glucose	Ai and Jane (31)
	Arabinose	-	-	-	-	-	-	-	-	-	0.29				α-(l-6)	0.0375		Glucose
	N-acetylneuraminic acid	-	-	0.05	0.25	0.05	0.05	-	-	-	-			Inulin	β(2—1)	1		Fructose	Mensink et al. (54)
	N-acetylglucosamine	-	-	0.05	0.25	0.05	0.05	-	-	-	-			Cellobiose	β(1—4)	1		Glucose	French (53)
	L-fucose	-	-	0.05	0.25	0.066	0.05	-	-	-	-			Maltose	α-(l-4)	1		Glucose	Nawaz et al. (52)
	D-glucuronic acid	-	-	0.05	0.25	0.05	0.05	-	-	-	-			Fructans	Fru tf	0.005		Fructose	King et al. (2024)
	Total carbohydrate (g/L)	0.84	0.64	0.9	3.3	2.407	0.5	2.64	2.6	2.74	2.74				Fru β(2—1)f	0.045		Fructose
															Fru β(2—6)f	0.34		Fructose
															Fru β(2—6,1)f	0.22		Fructose
															Glc tp	0.05		Glucose
	CheSL – Linkage or Subunit	B1	NS1	MM1	5MM1	IL1	ILC1	GP1	GM1	AP1	AM1				Glc (l-6)p	0.34		Glucose
	Arabinogalactan
	Gal tp	0.0257	0.0257	0.0257	0.0257	0.0257	0.01285	0.0257	0.0257	0.514
	Gal 3p	0.0049	0.0049	0.0049	0.0049	0.0049	0.00245	0.0049	0.0049	0.098
	Gal 6p	0.0258	0.0258	0.0258	0.0258	0.0258	0.0129	0.0258	0.0258	0.516
	Gal 3,4p	0.001	0.001	0.001	0.001	0.001	0.0005	0.001	0.001	0.02
	Gal 3,6p	0.0289	0.0289	0.0289	0.0289	0.0289	0.01445	0.0289	0.0289	0.578
	Ara tf	0.0045	0.0045	0.0045	0.0045	0.0045	0.00225	0.0045	0.0045	0.09
	Ara tp	0.0048	0.0048	0.0048	0.0048	0.0048	0.0024	0.0048	0.0048	0.096
	Ara 3f	0.0044	0.0044	0.0044	0.0044	0.0044	0.0022	0.0044	0.0044	0.088
	Inulin- Fru β(2—1)f	0.862	0.862	0.862	0.862	0.862	0.862	0.862	0.862	0.862	0.862
	Inulin- Glc tp α (1,2)	0.138	0.138	0.138	0.138	0.138	0.138	0.138	0.138	0.138	0.138
	Fructans - Fru tf					0.002455
	Fructans - Fru β(2—1)f					0.022095
	Fructans - Fru β(2—6)f					0.16694
	Fructans - Fru β(2—6,1)f					0.10802
	Fructans - Glc tp					0.02455
	Fructans - Glc (l-6)p					0.16694
	Soluble starch - α-(l-4) Glc	0.1925		0.385	1.925	1.155	0.048125	1.925	-	0.1925	0.1925
	Soluble starch - α-(l-6) Glc	0.0075		0.015	0.075	0.045	0.001875	0.075	-	0.0075	0.0075
	Cellobiose - β(1—4)	0.15	0.15				0.05	0.15	0.15	0.15	0.15
	Maltose - α-(l-4)	0.15	0.15			0.006		0.15	0.15	0.15	0.15
	Glucose	0.04	0.04			0.121		0.04	2	0.04	0.04
	Fructose					0.05	0.05
	Lactose					0.005
	Galactose					0.018	0.05				1.71
	Arabinose										0.29
	N-acetylneuraminic acid			0.05	0.25	0.05	0.05
	N-acetylglucosamine			0.05	0.25	0.05	0.05
	L-fucose			0.05	0.25	0.066	0.05
	D-glucuronic acid			0.05	0.25	0.05	0.05
	Total carbohydrate (g/L)	1.64	1.44	1.7	4.1	3.207	1.45	3.44	3.4	3.54	3.54
	Pooled Linkages and Subunits
	CheSL – Linkage or Subunit	B1	NS1	MM1	5MM1	IL1	ILC1	GP1	GM1	AP1	AM1
	Arabinogalactan
	Gal tp	0.0257	0.0257	0.0257	0.0257	0.0257	0.01285	0.0257	0.0257	0.514
	Gal 3p	0.0049	0.0049	0.0049	0.0049	0.0049	0.00245	0.0049	0.0049	0.098
	Gal 6p	0.0258	0.0258	0.0258	0.0258	0.0258	0.0129	0.0258	0.0258	0.516
	Gal 3,4p	0.001	0.001	0.001	0.001	0.001	0.0005	0.001	0.001	0.02
	Gal 3,6p	0.0289	0.0289	0.0289	0.0289	0.0289	0.01445	0.0289	0.0289	0.578
	Ara tf	0.0045	0.0045	0.0045	0.0045	0.0045	0.00225	0.0045	0.0045	0.09
	Ara tp	0.0048	0.0048	0.0048	0.0048	0.0048	0.0024	0.0048	0.0048	0.096
	Ara 3f	0.0044	0.0044	0.0044	0.0044	0.0044	0.0022	0.0044	0.0044	0.088
	Inulin- Fru β(2—1)f	0.1724	0.1724	0.1724	0.1724	0.1724	0.0431	0.1724	0.1724	0.1724	0.1724
	Inulin- Glc tp α (1,2)	0.0276	0.0276	0.0276	0.0276	0.0276	0.0069	0.0276	0.0276	0.0276	0.0276
	Fructans - Fru tf					0.002455
	Fructans - Fru β(2—6)f					0.16694
	Fructans - Fru β(2—6,1)f					0.10802
	Fructans - Glc tp					0.02455
	Fructans - Glc (l-6)p					0.16694
	α-(l-4) Glc	0.3425	0.15	0.385	1.925	1.161	0.048125	2.075	0.15	0.3425	0.3425
	α-(l-6) Glc	0.0075	0	0.015	0.075	0.045	0.001875	0.075	-	0.0075	0.0075
	β(1—4) Glc	0.15	0.15				0.05	0.15	0.15	0.15	0.15
	Glucose
	Fructose					0.052	0.05
	Lactose					0.0052
	Galactose					0.0182	0.05				1.71
	Arabinose										0.29
	N-acetylneuraminic acid			0.05	0.25	0.05	0.05
	N-acetylglucosamine			0.05	0.25	0.05	0.05
	L-fucose			0.05	0.25	0.066	0.05
	D-glucuronic acid			0.05	0.25	0.05	0.05
	Total carbohydrate (g/L)	0.8	0.6	0.9	3.3	2.2663	0.5	2.6	0.6	2.7	2.7
	Fractional Linkages and Subunits													Negative Log Fractional Linkages and Subunits
	CheSL – Linkage or Subunit	B1	NS1	MM1	5MM1	IL1	ILC1	GP1	GM1	AP1	AM1			CheSL – Linkage or Subunit	B1	NS1	MM1	5MM1	IL1	ILC1	GP1	GM1	AP1	AM1
	Arabinogalactan													Arabinogalactan
	Gal tp	0.032125	0.0428333	0.0285556	0.00778788	0.01134	0.0257	0.00988462	0.0428333	0.19037				Gal tp	-3.43812	-3.15044	-3.5559	-4.85519	-4.47942	-3.66126	-4.61678	-3.15044	-1.65878
	Gal 3p	0.006125	0.00816667	0.00544444	0.00148485	0.00216211	0.0049	0.00188462	0.00816667	0.0362963				Gal 3p	-5.09538	-4.80769	-5.21316	-6.51244	-6.13667	-5.31852	-6.27403	-4.80769	-3.31604
	Gal 6p	0.03225	0.043	0.0286667	0.00781818	0.0113842	0.0258	0.00992308	0.043	0.191111				Gal 6p	-3.43424	-3.14656	-3.55202	-4.8513	-4.47553	-3.65738	-4.61289	-3.14656	-1.6549
	Gal 3,4p	0.00125	0.00166667	0.00111111	0.00030303	0.000441247	0.001	0.000384615	0.00166667	0.00740741				Gal 3,4p	-6.68461	-6.39693	-6.80239	-8.10168	-7.72591	-6.90776	-7.86327	-6.39693	-4.90527
	Gal 3,6p	0.036125	0.0481667	0.0321111	0.00875758	0.012752	0.0289	0.0111154	0.0481667	0.214074				Gal 3,6p	-3.32077	-3.03309	-3.43855	-4.73784	-4.36206	-3.54391	-4.49943	-3.03309	-1.54143
	Ara tf	0.005625	0.0075	0.005	0.00136364	0.00198561	0.0045	0.00173077	0.0075	0.0333333				Ara tf	-5.18053	-4.89285	-5.29832	-6.5976	-6.22183	-5.40368	-6.35919	-4.89285	-3.4012
	Ara tp	0.006	0.008	0.00533333	0.00145455	0.00211799	0.0048	0.00184615	0.008	0.0355556				Ara tp	-5.116	-4.82831	-5.23378	-6.53306	-6.15729	-5.33914	-6.29465	-4.82831	-3.33666
	Ara 3f	0.0055	0.00733333	0.00488889	0.00133333	0.00194149	0.0044	0.00169231	0.00733333	0.0325926				Ara 3f	-5.20301	-4.91533	-5.32079	-6.62007	-6.2443	-5.42615	-6.38166	-4.91533	-3.42367
	Fru β(2—1)f	0.2155	0.287333	0.191556	0.0522424	0.076071	0.0862	0.0663077	0.287333	0.0638519	0.0638519			Fru β(2—1)f	-1.53479	-1.24711	-1.65258	-2.95186	-2.57609	-2.45109	-2.71345	-1.24711	-2.75119	-2.75119
	Glc α (1,2) tp	0.0345	0.046	0.0306667	0.00836364	0.0121784	0.0138	0.0106154	0.046	0.0102222	0.0102222			Glc α (1,2) tp	-3.3668	-3.07911	-3.48458	-4.78386	-4.40809	-4.28309	-4.54545	-3.07911	-4.58319	-4.58319
	Fructans - Fru tf					0.00108326								Fructans - Fru tf					-6.82778
	Fructans - Fru β(2—6)f					0.0736618								Fructans - Fru β(2—6)f					-2.60827
	Fructans - Fru β(2—6,1)f					0.0476635								Fructans - Fru β(2—6,1)f					-3.04359
	Fructans - Glc tp					0.0108326								Fructans - Glc tp					-4.52519
	Fructans - Glc (l-6)p					0.0736618								Fructans - Glc (l-6)p					-2.60827
	α-(l-4) Glc	0.428125	0.25	0.427778	0.583333	0.512288	0.09625	0.798077	0.25	0.126852	0.126852			α-(l-4) Glc	-0.84834	-1.38629	-0.849151	-0.538997	-0.668869	-2.34081	-0.22555	-1.38629	-2.06474	-2.06474
	α-(l-6) Glc	0.009375		0.0166667	0.0227273	0.0198561	0.00375	0.0288462		0.00277778	0.00277778			α-(l-6) Glc	-4.66971		-4.09434	-3.78419	-3.91924	-5.586	-3.54578	#NUM!	-5.8861	-5.8861
	β(1—4) Glc	0.1875	0.25				0.1	0.0576923	0.25	0.0555556	0.0555556			β(1—4) Glc	-1.67398	-1.38629				-2.30259	-2.85263	-1.38629	-2.89037	-2.89037
	Glucose													Glucose
	Fructose					0.0229448	0.1							Fructose					-3.77466	-2.30259
	Lactose					0.00229448								Lactose					-6.07725
	Galactose					0.00803069	0.1				0.633333			Galactose					-4.82448	-2.30259				-0.456758
	Arabinose										0.107407			Arabinose										-2.23113
	N-acetylneuraminic acid			0.0555556	0.0757576	0.0220623	0.1							N-acetylneuraminic acid			-2.89037	-2.58022	-3.81388	-2.30259
	N-acetylglucosamine			0.0555556	0.0757576	0.0220623	0.1							N-acetylglucosamine			-2.89037	-2.58022	-3.81388	-2.30259
	L-fucose			0.0555556	0.0757576	0.0291223	0.1							L-fucose			-2.89037	-2.58022	-3.53625	-2.30259
	D-glucuronic acid			0.0555556	0.0757576	0.0220623	0.1							D-glucuronic acid			-2.89037	-2.58022	-3.81388	-2.30259
	Fractional Sum	1	1	1	1	1	1	1	1	1	1			Fractional Sum	1	1	1	1	1	1	1	1	1	1
	Shannon Diversity Calculations
	CheSL – Linkage or Subunit	B1	NS1	MM1	5MM1	IL1	ILC1	GP1	GM1	AP1	AM1
	Arabinogalactan
	Gal tp	-0.11045	-0.134944	-0.101541	-0.0378116	-0.0507968	-0.0940945	-0.0456351	-0.134944	-0.315783
	Gal 3p	-0.0312092	-0.0392628	-0.0283828	-0.00966999	-0.0132682	-0.0260607	-0.0118241	-0.0392628	-0.12036
	Gal 6p	-0.110754	-0.135302	-0.101825	-0.0379284	-0.0509502	-0.0943604	-0.0457741	-0.135302	-0.31627
	Gal 3,4p	-0.00835576	-0.0106615	-0.00755822	-0.00245505	-0.00340903	-0.00690776	-0.00302433	-0.0106615	-0.0363354
	Gal 3,6p	-0.119963	-0.146094	-0.110416	-0.041492	-0.0556252	-0.102419	-0.0500128	-0.146094	-0.329981
	Ara tf	-0.0291405	-0.0366964	-0.0264916	-0.00899673	-0.0123541	-0.0243166	-0.0110063	-0.0366964	-0.113373
	Ara tp	-0.030696	-0.0386265	-0.0279135	-0.00950264	-0.013041	-0.0256279	-0.0116209	-0.0386265	-0.118637
	Ara 3f	-0.0286165	-0.0360457	-0.0260128	-0.00882676	-0.0121232	-0.0238751	-0.0107997	-0.0360457	-0.111586
	Fru β(2—1)f	-0.330748	-0.358337	-0.31656	-0.154212	-0.195966	-0.211284	-0.179923	-0.358337	-0.175669	-0.175669
	Glc α (1,2) tp	-0.116154	-0.141639	-0.10686	-0.0400105	-0.0536835	-0.0591066	-0.0482517	-0.141639	-0.0468504	-0.0468504
	Fructans - Fru tf					-0.00739627
	Fructans - Fru β(2—6)f					-0.19213
	Fructans - Fru β(2—6,1)f					-0.145068
	Fructans - Glc tp					-0.0490197
	Fructans - Glc (l-6)p					-0.19213
	α-(l-4) Glc	-0.363196	-0.346574	-0.363248	-0.314415	-0.342653	-0.225303	-0.180006		-0.261916	-0.261916
	α-(l-6) Glc	-0.0437785		-0.0682391	-0.0860043	-0.0778209	-0.0209475	-0.102282		-0.0163503	-0.0163503
	β(1—4) Glc	-0.313871	-0.346574				-0.230259	-0.164575	-0.346574	-0.160576	-0.160576
	Glucose
	Fructose					-0.086609	-0.230259
	Lactose					-0.0139441
	Galactose					-0.038744	-0.230259				-0.28928
	Arabinose										-0.239639
	N-acetylneuraminic acid			-0.160576	-0.195471	-0.0841432	-0.230259
	N-acetylglucosamine			-0.160576	-0.195471	-0.0841432	-0.230259
	L-fucose			-0.160576	-0.195471	-0.102984	-0.230259
	D-glucuronic acid			-0.160576	-0.195471	-0.0841432	-0.230259
	CheSL Richness	13	12	16	16	24	19	13	11	13	7
	CheSL Shannon Index	1.63693	1.77076	1.92735	1.53321	1.96215	2.52611	0.864735	1.42418	2.12369	1.19028
	CheSL Shannon Evenness	0.638193	0.712605	0.695146	0.552988	0.617405	0.857926	0.337135	0.59393	0.827964	0.611683

### Sheet: Table S2_CheSL_Other_Media
Supplementary Table S2: CheSL Richness, CheSL Shannon evenness, and CheSL Shannon diversity calculations for analysis of previously published described in Supplementary Figure S2.
	Yao et al (2020): Structurally Complex Carbohydrates Maintain Diversity in Gut-derived Microbial consortia under high dilution pressure									Negative Log Fractional Linkages and Subunits					CheSL	CheSL
	Carbohydrate	Microbiota Richness	CheSL Richness	Linkage 1 frequency	Linkage 2 frequency	Linkage 3 frequency	Linkage 4 frequency	Linkage 5 frequency		L1	L2	L3	L4	L5	Shannon	Evenness
	Fructose	31	1												0	0
	Inulin (See Table S1)	35	2	0.862	0.138					-0.128007	-0.273309				0.401316	0.578977
	SAX sugars	40	5	0.37	0.351		0.06	0.04		-0.367873	-0.367486		-0.168805	-0.128755	1.03292	0.641789
	SAX (Comparisons between structures of SAX in Yao et al 2020 and Yao et al 2023 (below) indicate WSAX data below is appropriate for use in calculations)	57	15												2.32947	0.8602
	Yao et al (2023): Differences in fine arabinoxylan structures govern microbial selection and competition among human gut microbiota (https://doi.org/10.1016/j.carbpol.2023.121039)
	WSAX
	RSAX
					Negative Log Fractional Linkages and Subunits
			RSAX (mol %)	WSAX (mol %)	RSAX	WSAX
11.5765	Xback	→4(Xylp)1→	8	9.37	-0.202058	-0.221849
21.9545	Xbranch1	→4(Xylp)1 → 3↑	15.21	17.77	-0.286437	-0.307005
18.0628	Xbranch2	→4(Xylp)1 → 3↑↑2	17.53	14.62	-0.305242	-0.28111
23.8448	AraTerm	(Araf)1→	20.91	19.3	-0.32723	-0.317498
1.2849	Xterm	(Xylp)1→	1.01	1.04	-0.0464117	-0.0474859
		(Manp)1→	2.48	2.69	-0.0916834	-0.0972604
		(Galp)1→	6.65	7.59	-0.180252	-0.195696
		(Glcp)1→	1.91	1.77	-0.0755991	-0.0714052
2.48332	Aside1	→2(Araf)1→	1.5	2.01	-0.0629956	-0.0785314
3.00222	Aside2	→3(Araf)1→	1.98	2.43	-0.0776571	-0.0903299
3.21226	Achain	→5(Araf)1→	1.81	2.6	-0.0726144	-0.0948911
1.2849	Abran1	→5(Araf)1 → 3↑	2	1.04	-0.0782405	-0.0474859
8.77193	Abran2	→5(Araf)1 → 3↑↑2	10.99	7.1	-0.242679	-0.1878
		→4 (Manp)1→	1.97	2.06	-0.0773646	-0.0799788
		→4 (Glcp)1→	6.04	8.61	-0.169529	-0.211138
					2.29599	2.32947	CheSL Shannon Diversity
	80.94					0.8602	CheSL Shannon Evenness
Chung et al. 2019. FEMS Microbiology Ecology, Volume 95, Issue 1, January 2019, fiy201, https://doi.org/10.1093/femsec/fiy201															Types of unique AXOS structures with DP5, containing only Arabinose and Xylose
Determination of AXOS CheSL was approximated from known degree of polymerization of 5, and A:X ratio of 0.21
We mapped out unique arrangements on the right and then selected AXOS structures with 0-2 arabinose monosaccharides, and weighted them by the known A:X ratios.
															1
X:A Ratio	# of conformations
5-0	1
4-1	2
3-2	4														2							3
2-3	4
1-4	3
Ratio	0.25		0.125	0.125		0.06125	0.06125	0.06125	0.06125						4								5
Structure/Linkages	Structure 14		Structure 1	Structure 6		Structure 4	Structure 5	Structure 2	Structure 13
X(1-4)	3		1	2		1	0	1	0
X(1-4)-3	0		1	0		0	0	0	1
X(1-4)-3-2	0		0	0		0	1	0	0							6
Xt	2		2	1		1	2	0	2
X(4)-3	0		0	1		1	0	2	0
At	0		1	1		1	2	2	1
A(1-5)	0		0	0		1	0	0	1
																	7						8
	5		5	5		5	5	5	5
Estimated Structure Frequency	0.33		0.166666	0.166666		0.0833332	0.0833332	0.0833332	0.0833332
Structure/Linkages	14		1	6		4	5	2	13	AXOS Linkages	Frequency	ln(Frequency)				9					10			11
→4(Xylp)1→	0.2		0.0333334	0.0666668		0.0166666	0	0.0166666	0	→4(Xylp)1→	0.333333	-0.366204
→4(Xylp)1 → 3↑	0		0.0333334	0		0	0	0	0.0166666	→4(Xylp)1 → 3↑	0.05	-0.149787
→4(Xylp)1 → 3↑↑2	0		0	0		0	0.0166666	0	0	→4(Xylp)1 → 3↑↑2	0.0166666	-0.0682389
(Xylp)1→ → 3↑	0.133333		0.0666668	0.0333334		0.0166666	0.0333332	0	0.0333332	(Xylp)1→ → 3↑	0.316666	-0.364137
(Xylp)1→	0		0	0.0333334		0.0166666	0	0.0333332	0	(Xylp)1→	0.0833332	-0.207075
(Araf)1→	0		0.0333334	0.0333334		0.0166666	0.0333332	0.0333332	0.0166666	(Araf)1→	0.166666	-0.298626					12			13
→5(Araf)1→	0		0	0		0.0166666	0	0	0.0166666	→5(Araf)1→	0.0333332	-0.113373
									CheSL Shannon Diversity:			1.56744
	0.333333	0	0.166667	0.166667	0	0.083333	0.083333	0.083333	0.083333	CheSL Shannon Evenness:		0.805505
																	14
				Shared 97% OTU abundance on days 12,15,18,20
6 Different media				SharedRichness_FS1	CheSL Richness	CheSL Shannon Diversity	CheSL Shannon Evenness
0.42% Inulin				43	2	0.401316	0.578977
0.42% Arabinoxylan-oligosaccharides				80	7	1.56744	0.80551
0.42% pectin (see data and source below)				60	15	1.96678	0.72627
0.14% inulin, 0.14% pectin, 0.14% AXOS				110	21	2.17872	0.71562
0.07% inulin, 0.07% pectin, 0.07% AXOS, 0.07% resistant starch III, 0.07% beta glucan, 0.07% galactomannan (see data for RSIII, beta glucan, and galactomannan below)				78	25	2.45731	0.763405
		pectin	Hu S, Wang J, Nie S, Wang Q, Xu X. Chain conformations and steady-shear viscosity properties of pectic polysaccharides from apple and tomato. Food Chem X. 2022 Mar 25;14:100296. doi: 10.1016/j.fochx.2022.100296. PMID: 35378729; PMCID: PMC8976093.
		T-l-Araf	11.4	12.6246	-0.261269	1
		1,3-l-Araf	1.5	1.66113	-0.0680676	2
		1,5-l-Araf	16.9	18.7154	-0.313637	3
		1,2,3-l-Arap	5.5	6.09081	-0.170445	4
		1,2,5-l-Araf	2.9	3.21152	-0.110426	5
		1,2,4-l-Rhap	2.9	3.21152	-0.110426	6
		T-d-GalAp	3.3	3.65449	-0.120935	7
		1,4-d-GalAp	35.6	39.4241	-0.366957	8
		1,2,4-d-GalAp	1	1.10742	-0.0498686	9
		1,3,4-d-Galp	1.3	1.43965	-0.0610521	10
		1,3-d-Galp	0.9	0.996678	-0.0459319	11
		1,6-d-Galp	1.1	1.21816	-0.0536945	12
		1,4,6-d-Galp	1.1	1.21816	-0.0536945	13
		1,3,6-d-Glcp	0.7	0.775194	-0.037673	14
		1,4,6-d-Glcp	4.2	4.65116	-0.1427	15
			90.3		1.96678	CheSL Shannon Diversity
		Type III RS (used soluble starch ratios)			0.72627	CheSL Shannon Evenness
		α-(l-4) Glc	71.4	-0.240527
		α-(l-6) Glc	28.6	-0.358004
		Beta-glucan	Chang SC, Saldivar RK, Liang PH, Hsieh YSY. Structures, Biosynthesis, and Physiological Functions of (1,3;1,4)-β-D-Glucans. Cells. 2021 Feb 27;10(3):510. doi: 10.3390/cells10030510. PMID: 33673640; PMCID: PMC7997180.
		beta-(l-4) Glc	71.4	-0.240527
		beta-(l-3) Glc	28.6	-0.358004
		glucomannan	Abdel-raouf, M.ES., Sayed, A., Mostafa, M. (2022). Application of Guar Gum and Its Derivatives in Agriculture. In: Murthy, H.N. (eds) Gums, Resins and Latexes of Plant Origin. Reference Series in Phytochemistry. Springer, Cham. https://doi-org.libproxy.unl.edu/10.1007/978-3-030-91378-6_5
		α-(l-4) Man	66	-0.27424
		α-(l-6) Gal	34	-0.366795
		3-mix
	pectin	T-l-Araf	11.4	4.20819	9.76374	-0.227153	1
		1,3-l-Araf	1.5	0.55371	0.55371	-0.0287723	2
		1,5-l-Araf	16.9	6.23846	7.34957	-0.191863	3
		1,2,3-l-Arap	5.5	2.03027	2.03027	-0.0791196	4
		1,2,5-l-Araf	2.9	1.07051	1.07051	-0.0485693	5
		1,2,4-l-Rhap	2.9	1.07051	1.07051	-0.0485693	6
		T-d-GalAp	3.3	1.21816	1.21816	-0.0536945	7
		1,4-d-GalAp	35.6	13.1414	13.1414	-0.266692	8
		1,2,4-d-GalAp	1	0.36914	0.36914	-0.0206783	9
		1,3,4-d-Galp	1.3	0.479882	0.479882	-0.0256227	10
		1,3-d-Galp	0.9	0.332226	0.332226	-0.0189605	11
		1,6-d-Galp	1.1	0.406054	0.406054	-0.0223591	12
		1,4,6-d-Galp	1.1	0.406054	0.406054	-0.0223591	13
		1,3,6-d-Glcp	0.7	0.258398	0.258398	-0.0153964	14
		1,4,6-d-Glcp	4.2	1.55039	1.55039	-0.0645995	15
	AXOS	→4(Xylp)1→	33.3333	11.1111	11.1111	-0.244136	16
		→4(Xylp)1 → 3↑	5	1.66667	1.66667	-0.0682391	17
		→4(Xylp)1 → 3↑↑2	1.66666	0.555553	0.555553	-0.0288497	18
		(Xylp)1→ → 3↑	31.6666	10.5555	10.5555	-0.237343	19
		(Xylp)1→	8.33332	2.77777	2.77777	-0.0995421	20
		(Araf)1→	16.6666	5.55555
		→5(Araf)1→	3.33332	1.11111
	inulin	β(2—1) Fru	100	33.3333	33.3333	-0.366204	21
					CheSL Richness	21
					CheSL Shannon	2.17872
					CheSL Evenness	0.71562
	6-mix
	pectin	T-l-Araf	11.4	2.1041	4.88187	-0.147415	1
		1,3-l-Araf	1.5	0.276855	0.276855	-0.0163052	2
		1,5-l-Araf	16.9	3.11923	3.67479	-0.121403	3
		1,2,3-l-Arap	5.5	1.01513	1.01513	-0.0465962	4
		1,2,5-l-Araf	2.9	0.535253	0.535253	-0.0279947	5
		1,2,4-l-Rhap	2.9	0.535253	0.535253	-0.0279947	6
		T-d-GalAp	3.3	0.609081	0.609081	-0.0310691	7
		1,4-d-GalAp	35.6	6.57069	6.57069	-0.17889	8
		1,2,4-d-GalAp	1	0.18457	0.18457	-0.0116185	9
		1,3,4-d-Galp	1.3	0.239941	0.239941	-0.0144745	10
		1,3-d-Galp	0.9	0.166113	0.166113	-0.0106317	11
		1,6-d-Galp	1.1	0.203027	0.203027	-0.0125868	12
		1,4,6-d-Galp	1.1	0.203027	0.203027	-0.0125868	13
		1,3,6-d-Glcp	0.7	0.129199	0.129199	-0.00859376	14
		1,6-d-Glcp	5.42636	1.00154	5.76821	-0.164556	15
	AXOS	→4(Xylp)1→	33.3333	5.55555	5.55555	-0.160576	16
		→4(Xylp)1 → 3↑	5	0.833333	0.833333	-0.0398958	17
		→4(Xylp)1 → 3↑↑2	1.66666	0.277777	0.277777	-0.0163502	18
		(Xylp)1→ → 3↑	31.6666	5.27777	5.27777	-0.155254	19
		(Xylp)1→	8.33332	1.38889	1.38889	-0.0593981	20
		(Araf)1→	16.6666	2.77777
		→5(Araf)1→	3.33332	0.555553
	inulin	β(2—1) Fru	100	16.6667	16.6667	-0.298627	21
	Type III RS (used soluble starch ratios)	α-(l-4) Glc	71.4	11.9	11.9	-0.253307	22
		α-(l-6) Glc	28.6	4.76667
	Beta-glucan	beta-(l-4) Glc	71.4	11.9	11.9	-0.253307	23
		beta-(l-3) Glc	28.6	4.76667	4.76667	-0.145075	24
	glucomannan	α-(l-4) Man	66	11	11	-0.2428	25
		α-(l-6) Gal	34	5.66667
					CheSL Richness	25
					CheSL Shannon	2.45731
					CheSL Evenness	0.763405
